# Qtlizer: comprehensive QTL annotation of GWAS results

**DOI:** 10.1101/495903

**Authors:** Matthias Munz, Inken Wohlers, Eric Simon, Tobias Reinberger, Hauke Busch, Arne S. Schaefer, Jeanette Erdmann

## Abstract

Exploration of genetic variant-to-gene relationships by quantitative trait loci such as expression QTLs is a frequently used tool in genome-wide association studies. However, the wide range of public QTL databases and the lack of batch annotation features complicate a comprehensive annotation of GWAS results. In this work, we introduce the tool “Qtlizer” for annotating lists of variants in human with associated changes in gene expression and protein abundance using an integrated database of published QTLs. Features include incorporation of variants in linkage disequilibrium and reverse search by gene names. Analyzing the database for base pair distances between best significant eQTLs and their affected genes suggests that the commonly used *cis*-distance limit of 1,000,000 base pairs might be too restrictive, implicating a substantial amount of wrongly and yet undetected eQTLs. We also ranked genes with respect to the maximum number of tissue-specific eQTL studies in which a most significant eQTL signal was consistent. For the top 100 genes we observed the strongest enrichment with housekeeping genes (P=2×10^−6^) and with the 10% highest expressed genes (P=0.005) after grouping eQTLs by r^2^>0.95, underlining the relevance of LD information in eQTL analyses. Qtlizer can be accessed via http://genehopper.de/qtlizer or by using the respective Bioconductor R-package (DOI: <u>10.18129/B9.bioc.Qtlizer</u>).
