## Supplementary Material (Excel Sheet) for "Qtlizer: comprehensive QTL annotation of GWAS results"

### Sheet: Publication
Qtlizer: comprehensive QTL annotation of GWAS results
Matthias Munz1-5,*, Inken Wohlers3, Eric Simon6, Tobias Reinberger1,4-5, Hauke Busch3, Arne S. Schaefer2,¶, Jeanette Erdmann1,4-5,¶,*
¶These authors contributed equally
1Institute for Cardiogenetics, University of Lübeck, 23562 Lübeck, Germany
2Charité – University Medicine Berlin, corporate member of Freie Universität Berlin, Humboldt-Universität zu Berlin, and Berlin Institute of Health, Institute for Dental and Craniofacial Sciences, Department of Periodontology and Synoptic Dentistry, 14197 Berlin, Germany
3Medical Systems Biology Group, Institute of Experimental Dermatology, Institute for Cardiogenetics, University of Lübeck, 23562 Lübeck, Germany
4DZHK (German Research Centre for Cardiovascular Research), partner site Hamburg/Lübeck/Kiel, 23562 Lübeck, Germany
5University Heart Center Lübeck, 23562 Lübeck, Germany
6Computational Biology, Boehringer Ingelheim Pharma GmbH & Co KG, 88397 Biberach, Germany
* To whom correspondence should be addressed.
Email: m.munz@uni-luebeck.de
Telephone: +49 (0) 451 500 50860
Address:
Medical Systems Biology Group
Institute of Experimental Dermatology
Institute for Cardiogenetics
University of Lübeck
Ratzeburger Allee 160
23562 Lübeck, Germany
Correspondence may also be addressed to
Email: jeanette.erdmann@uni-luebeck.de
Telephone: +49 (0) 451 3101 8300
Address:
Institute for Cardiogenetics
University of Lübeck
Ratzeburger Allee 160
23562 Lübeck, Germany

### Sheet: SP2
Gene	ENSGID	n_max	r2	mean_expr_percentile	is_housekeeping
EFCAB2	ENSG00000203666	59	No r2	0.42	FALSE
DNAJC15	ENSG00000120675	56	No r2	0.58	FALSE
ZNF320	ENSG00000182986	56	No r2	0.47	FALSE
MPPE1	ENSG00000154889	55	No r2	0.54	TRUE
SFXN4	ENSG00000183605	54	No r2	0.75	FALSE
ACCS	ENSG00000110455	52	No r2	0.65	FALSE
DRAM2	ENSG00000156171	52	No r2	0.76	TRUE
IFI27L2	ENSG00000119632	52	No r2	0.89	FALSE
NELFCD	ENSG00000101158	52	No r2	0.91	TRUE
SPATA20	ENSG00000006282	52	No r2	0.87	FALSE
ARSA	ENSG00000100299	51	No r2	0.83	FALSE
CCDC82	ENSG00000149231	51	No r2	0.71	FALSE
FLYWCH1	ENSG00000059122	51	No r2	0.76	FALSE
QRSL1	ENSG00000130348	51	No r2	0.51	TRUE
RPA2	ENSG00000117748	51	No r2	0.85	TRUE
RPL28	ENSG00000108107	51	No r2	0.97	FALSE
RPS18	ENSG00000231500	51	No r2	1	FALSE
CLUAP1	ENSG00000103351	50	No r2	0.52	FALSE
ERAP2	ENSG00000164308	50	No r2	0.47	FALSE
EXOSC6	ENSG00000223496	50	No r2	0.67	FALSE
PEX6	ENSG00000124587	49	No r2	0.8	TRUE
PPIE	ENSG00000084072	49	No r2	0.62	TRUE
RPS26	ENSG00000197728	49	No r2	0.98	FALSE
ZNF502	ENSG00000196653	49	No r2	0.45	FALSE
AGAP9	ENSG00000204172	48	No r2	0.63	FALSE
HYAL3	ENSG00000186792	48	No r2	0.4	FALSE
LDAH	ENSG00000118961	48	No r2	0.49	FALSE
MRPL23	ENSG00000214026	48	No r2	0.77	TRUE
NOMO3	ENSG00000103226	48	No r2	0.31	FALSE
SRD5A3	ENSG00000128039	48	No r2	0.47	TRUE
VPS28	ENSG00000160948	48	No r2	0.94	TRUE
ZNF559	ENSG00000188321	48	No r2	0.47	FALSE
ZNF77	ENSG00000175691	48	No r2	0.41	FALSE
AHI1	ENSG00000135541	47	No r2	0.56	FALSE
AMH	ENSG00000104899	47	No r2	0.35	FALSE
CCZ1B	ENSG00000146574	47	No r2	0.49	FALSE
EFHB	ENSG00000163576	47	No r2	0.24	FALSE
ICOSLG	ENSG00000160223	47	No r2	0.19	FALSE
NQO2	ENSG00000124588	47	No r2	0.56	TRUE
RP11-166B2.1	ENSG00000234719	47	No r2	0.29	FALSE
AGA	ENSG00000038002	46	No r2	0.62	FALSE
GNG10	ENSG00000242616	46	No r2	0.82	FALSE
GSTM3	ENSG00000134202	46	No r2	0.77	FALSE
GTF2A1L	ENSG00000242441	46	No r2	0.29	FALSE
GTF2H2	ENSG00000145736	46	No r2	0.29	FALSE
LSG1	ENSG00000041802	46	No r2	0.73	TRUE
MOSPD2	ENSG00000130150	46	No r2	0.52	FALSE
MT1E	ENSG00000169715	46	No r2	0.92	FALSE
NPIPA5	ENSG00000183793	46	No r2	0.56	FALSE
SRR	ENSG00000167720	46	No r2	0.43	TRUE
AGAP14P	ENSG00000279058	45	No r2	0.24	FALSE
ARL16	ENSG00000214087	45	No r2	0.85	FALSE
CDK11A	ENSG00000008128	45	No r2	0.7	FALSE
CLHC1	ENSG00000162994	45	No r2	0.37	FALSE
GCDH	ENSG00000105607	45	No r2	0.67	TRUE
GEMIN7	ENSG00000142252	45	No r2	0.56	TRUE
ITPA	ENSG00000125877	45	No r2	0.83	TRUE
LPIN1	ENSG00000134324	45	No r2	0.77	TRUE
MSL1	ENSG00000188895	45	No r2	0.9	FALSE
TRPV2	ENSG00000187688	45	No r2	0.57	FALSE
XRRA1	ENSG00000166435	45	No r2	0.41	FALSE
ZNF669	ENSG00000188295	45	No r2	0.36	FALSE
CRIPAK	ENSG00000179979	44	No r2	0.67	TRUE
GLIPR1L2	ENSG00000180481	44	No r2	0.31	FALSE
GPR108	ENSG00000125734	44	No r2	0.88	TRUE
NEMP1	ENSG00000166881	44	No r2	0.53	FALSE
RGS11	ENSG00000076344	44	No r2	0.69	FALSE
SMN2	ENSG00000205571	44	No r2	0.37	FALSE
THNSL2	ENSG00000144115	44	No r2	0.64	FALSE
C16orf13	ENSG00000130731	43	No r2	0.93	TRUE
C2orf74	ENSG00000237651	43	No r2	0.73	TRUE
CHURC1	ENSG00000258289	43	No r2	0.77	TRUE
CIB2	ENSG00000136425	43	No r2	0.52	FALSE
FLCN	ENSG00000154803	43	No r2	0.83	TRUE
LTBR	ENSG00000111321	43	No r2	0.84	FALSE
NOL6	ENSG00000165271	43	No r2	0.71	TRUE
OR7D2	ENSG00000188000	43	No r2	0.15	FALSE
PAAF1	ENSG00000175575	43	No r2	0.59	FALSE
RDH5	ENSG00000135437	43	No r2	0.59	FALSE
ZNF155	ENSG00000204920	43	No r2	0.39	FALSE
ZNF519	ENSG00000175322	43	No r2	0.31	FALSE
ZNF749	ENSG00000186230	43	No r2	0.37	FALSE
AHSA2	ENSG00000173209	42	No r2	0.88	FALSE
IP6K2	ENSG00000068745	42	No r2	0.83	TRUE
MCM4	ENSG00000104738	42	No r2	0.58	FALSE
TAF1C	ENSG00000103168	42	No r2	0.87	FALSE
C17orf97	ENSG00000187624	41	No r2	0.4	FALSE
DSCC1	ENSG00000136982	41	No r2	0.37	FALSE
ENGASE	ENSG00000167280	41	No r2	0.79	FALSE
GPR35	ENSG00000178623	41	No r2	0.36	FALSE
MRPL21	ENSG00000197345	41	No r2	0.76	TRUE
NLRP2	ENSG00000022556	41	No r2	0.28	FALSE
NPIPA1	ENSG00000183426	41	No r2	0.7	FALSE
PPDPF	ENSG00000125534	41	No r2	0.99	FALSE
SMIM12	ENSG00000163866	41	No r2	0.55	TRUE
CGGBP1	ENSG00000163320	40	No r2	0.81	TRUE
FAM26F	ENSG00000188820	40	No r2	0.36	FALSE
GRHPR	ENSG00000137106	40	No r2	0.84	TRUE
ITGB3BP	ENSG00000142856	40	No r2	0.41	FALSE
LDHC	ENSG00000166796	40	No r2	0.16	FALSE
CHURC1	ENSG00000258289	75	r2 = 1	0.77	TRUE
XRCC6BP1	ENSG00000166896	70	r2 = 1	0.53	FALSE
ERAP2	ENSG00000164308	69	r2 = 1	0.47	FALSE
PPIE	ENSG00000084072	68	r2 = 1	0.62	TRUE
ZNF266	ENSG00000174652	68	r2 = 1	0.72	FALSE
SPATA20	ENSG00000006282	66	r2 = 1	0.87	FALSE
XRRA1	ENSG00000166435	66	r2 = 1	0.41	FALSE
DDX11	ENSG00000013573	63	r2 = 1	0.57	FALSE
METTL21B	ENSG00000123427	63	r2 = 1	0.52	FALSE
ANAPC13	ENSG00000129055	62	r2 = 1	0.9	TRUE
C2orf74	ENSG00000237651	62	r2 = 1	0.73	TRUE
EIF2A	ENSG00000144895	62	r2 = 1	0.91	TRUE
TAPBPL	ENSG00000139192	62	r2 = 1	0.64	FALSE
C11orf54	ENSG00000182919	61	r2 = 1	0.57	FALSE
MRPL21	ENSG00000197345	61	r2 = 1	0.76	TRUE
CWF19L1	ENSG00000095485	60	r2 = 1	0.61	FALSE
EFCAB2	ENSG00000203666	59	r2 = 1	0.42	FALSE
PYROXD1	ENSG00000121350	59	r2 = 1	0.5	FALSE
BTN3A2	ENSG00000186470	58	r2 = 1	0.64	FALSE
DNAJC15	ENSG00000120675	58	r2 = 1	0.58	FALSE
RPS26	ENSG00000197728	58	r2 = 1	0.98	FALSE
GBP3	ENSG00000117226	57	r2 = 1	0.56	FALSE
ITGB3BP	ENSG00000142856	57	r2 = 1	0.41	FALSE
MRPL34	ENSG00000130312	57	r2 = 1	0.89	FALSE
RPL9	ENSG00000163682	57	r2 = 1	1	FALSE
CPNE1	ENSG00000214078	56	r2 = 1	0.93	TRUE
MRPS10	ENSG00000048544	56	r2 = 1	0.81	TRUE
NT5C3B	ENSG00000141698	56	r2 = 1	0.88	FALSE
ZNF320	ENSG00000182986	56	r2 = 1	0.47	FALSE
ATP6AP1L	ENSG00000205464	55	r2 = 1	0.36	FALSE
EXOSC6	ENSG00000223496	55	r2 = 1	0.67	FALSE
HYAL3	ENSG00000186792	55	r2 = 1	0.4	FALSE
MPPE1	ENSG00000154889	55	r2 = 1	0.54	TRUE
MRPL54	ENSG00000183617	55	r2 = 1	0.87	TRUE
LDAH	ENSG00000118961	54	r2 = 1	0.49	FALSE
SFXN4	ENSG00000183605	54	r2 = 1	0.75	FALSE
PAAF1	ENSG00000175575	53	r2 = 1	0.59	FALSE
ACCS	ENSG00000110455	52	r2 = 1	0.65	FALSE
ADAL	ENSG00000168803	52	r2 = 1	0.42	FALSE
DRAM2	ENSG00000156171	52	r2 = 1	0.76	TRUE
IFI27L2	ENSG00000119632	52	r2 = 1	0.89	FALSE
METTL18	ENSG00000171806	52	r2 = 1	0.49	TRUE
NELFCD	ENSG00000101158	52	r2 = 1	0.91	TRUE
PEX6	ENSG00000124587	52	r2 = 1	0.8	TRUE
RPS23	ENSG00000186468	52	r2 = 1	0.98	TRUE
WFDC3	ENSG00000124116	52	r2 = 1	0.26	FALSE
ARSA	ENSG00000100299	51	r2 = 1	0.83	FALSE
CCDC82	ENSG00000149231	51	r2 = 1	0.71	FALSE
FLYWCH1	ENSG00000059122	51	r2 = 1	0.76	FALSE
GLIPR1L2	ENSG00000180481	51	r2 = 1	0.31	FALSE
NDUFS5	ENSG00000168653	51	r2 = 1	0.99	TRUE
QRSL1	ENSG00000130348	51	r2 = 1	0.51	TRUE
RPA2	ENSG00000117748	51	r2 = 1	0.85	TRUE
RPL28	ENSG00000108107	51	r2 = 1	0.97	FALSE
RPS18	ENSG00000231500	51	r2 = 1	1	FALSE
SKIV2L	ENSG00000204351	51	r2 = 1	0.83	TRUE
WRB	ENSG00000182093	51	r2 = 1	0.66	TRUE
CLUAP1	ENSG00000103351	50	r2 = 1	0.52	FALSE
MASTL	ENSG00000120539	50	r2 = 1	0.46	FALSE
NME1	ENSG00000239672	50	r2 = 1	0.81	FALSE
RBM6	ENSG00000004534	50	r2 = 1	0.93	TRUE
TTC38	ENSG00000075234	50	r2 = 1	0.73	FALSE
AMACR	ENSG00000242110	49	r2 = 1	0.53	FALSE
FAM118A	ENSG00000100376	49	r2 = 1	0.62	FALSE
HSD17B12	ENSG00000149084	49	r2 = 1	0.68	TRUE
ITPA	ENSG00000125877	49	r2 = 1	0.83	TRUE
RHD	ENSG00000187010	49	r2 = 1	0.22	FALSE
TSFM	ENSG00000123297	49	r2 = 1	0.66	TRUE
ZNF502	ENSG00000196653	49	r2 = 1	0.45	FALSE
AGAP9	ENSG00000204172	48	r2 = 1	0.63	FALSE
CLECL1	ENSG00000184293	48	r2 = 1	0.2	FALSE
HIBCH	ENSG00000198130	48	r2 = 1	0.64	FALSE
KNSTRN	ENSG00000128944	48	r2 = 1	0.53	FALSE
MRPL23	ENSG00000214026	48	r2 = 1	0.77	TRUE
NOMO3	ENSG00000103226	48	r2 = 1	0.31	FALSE
SRD5A3	ENSG00000128039	48	r2 = 1	0.47	TRUE
TTF2	ENSG00000116830	48	r2 = 1	0.39	FALSE
VPS28	ENSG00000160948	48	r2 = 1	0.94	TRUE
ZNF559	ENSG00000188321	48	r2 = 1	0.47	FALSE
ZNF77	ENSG00000175691	48	r2 = 1	0.41	FALSE
AHI1	ENSG00000135541	47	r2 = 1	0.56	FALSE
AMH	ENSG00000104899	47	r2 = 1	0.35	FALSE
CCZ1B	ENSG00000146574	47	r2 = 1	0.49	FALSE
DSCC1	ENSG00000136982	47	r2 = 1	0.37	FALSE
EFHB	ENSG00000163576	47	r2 = 1	0.24	FALSE
GFM1	ENSG00000168827	47	r2 = 1	0.73	TRUE
ICOSLG	ENSG00000160223	47	r2 = 1	0.19	FALSE
LSG1	ENSG00000041802	47	r2 = 1	0.73	TRUE
NQO2	ENSG00000124588	47	r2 = 1	0.56	TRUE
PEX7	ENSG00000112357	47	r2 = 1	0.56	FALSE
RP11-166B2.1	ENSG00000234719	47	r2 = 1	0.29	FALSE
TAF1B	ENSG00000115750	47	r2 = 1	0.44	FALSE
TOMM7	ENSG00000196683	47	r2 = 1	0.98	TRUE
TTC32	ENSG00000183891	47	r2 = 1	0.59	TRUE
AGA	ENSG00000038002	46	r2 = 1	0.62	FALSE
ATAD3B	ENSG00000160072	46	r2 = 1	0.75	FALSE
CGGBP1	ENSG00000163320	46	r2 = 1	0.81	TRUE
GNG10	ENSG00000242616	46	r2 = 1	0.82	FALSE
GNMT	ENSG00000124713	46	r2 = 1	0.39	FALSE
GSTM3	ENSG00000134202	46	r2 = 1	0.77	FALSE
FAM118A	ENSG00000100376	101	r2 > 0.95	0.62	FALSE
PILRB	ENSG00000121716	94	r2 > 0.95	0.93	FALSE
ERAP2	ENSG00000164308	89	r2 > 0.95	0.47	FALSE
ZNF266	ENSG00000174652	89	r2 > 0.95	0.72	FALSE
CEP192	ENSG00000101639	82	r2 > 0.95	0.51	FALSE
DNAJC15	ENSG00000120675	82	r2 > 0.95	0.58	FALSE
GSTM3	ENSG00000134202	81	r2 > 0.95	0.77	FALSE
ITGB3BP	ENSG00000142856	80	r2 > 0.95	0.41	FALSE
BTN3A2	ENSG00000186470	78	r2 > 0.95	0.64	FALSE
GBP3	ENSG00000117226	78	r2 > 0.95	0.56	FALSE
METTL21B	ENSG00000123427	78	r2 > 0.95	0.52	FALSE
MRPL21	ENSG00000197345	78	r2 > 0.95	0.76	TRUE
SPATA20	ENSG00000006282	78	r2 > 0.95	0.87	FALSE
CHURC1	ENSG00000258289	77	r2 > 0.95	0.77	TRUE
THNSL2	ENSG00000144115	76	r2 > 0.95	0.64	FALSE
KNSTRN	ENSG00000128944	75	r2 > 0.95	0.53	FALSE
NT5C3B	ENSG00000141698	75	r2 > 0.95	0.88	FALSE
TAPBPL	ENSG00000139192	73	r2 > 0.95	0.64	FALSE
TRIM4	ENSG00000146833	73	r2 > 0.95	0.69	FALSE
DDX11	ENSG00000013573	72	r2 > 0.95	0.57	FALSE
LDHC	ENSG00000166796	72	r2 > 0.95	0.16	FALSE
WBSCR27	ENSG00000165171	71	r2 > 0.95	0.39	FALSE
XRRA1	ENSG00000166435	71	r2 > 0.95	0.41	FALSE
CCDC82	ENSG00000149231	70	r2 > 0.95	0.71	FALSE
LDAH	ENSG00000118961	70	r2 > 0.95	0.49	FALSE
XRCC6BP1	ENSG00000166896	70	r2 > 0.95	0.53	FALSE
GLIPR1L2	ENSG00000180481	69	r2 > 0.95	0.31	FALSE
PAX8	ENSG00000125618	69	r2 > 0.95	0.35	FALSE
C17orf97	ENSG00000187624	68	r2 > 0.95	0.4	FALSE
DRAM2	ENSG00000156171	68	r2 > 0.95	0.76	TRUE
PPIE	ENSG00000084072	68	r2 > 0.95	0.62	TRUE
PPIL3	ENSG00000240344	68	r2 > 0.95	0.68	FALSE
RPS23	ENSG00000186468	68	r2 > 0.95	0.98	TRUE
TTC32	ENSG00000183891	68	r2 > 0.95	0.59	TRUE
FOXRED1	ENSG00000110074	67	r2 > 0.95	0.74	TRUE
C11orf54	ENSG00000182919	66	r2 > 0.95	0.57	FALSE
C2orf74	ENSG00000237651	65	r2 > 0.95	0.73	TRUE
GPR108	ENSG00000125734	65	r2 > 0.95	0.88	TRUE
NSUN2	ENSG00000037474	65	r2 > 0.95	0.84	TRUE
CWF19L1	ENSG00000095485	64	r2 > 0.95	0.61	FALSE
LRRC23	ENSG00000010626	64	r2 > 0.95	0.57	FALSE
ADAL	ENSG00000168803	63	r2 > 0.95	0.42	FALSE
ANAPC13	ENSG00000129055	63	r2 > 0.95	0.9	TRUE
EXOSC6	ENSG00000223496	63	r2 > 0.95	0.67	FALSE
NUP85	ENSG00000125450	63	r2 > 0.95	0.71	TRUE
ST7L	ENSG00000007341	63	r2 > 0.95	0.44	FALSE
STYXL1	ENSG00000127952	63	r2 > 0.95	0.68	TRUE
CPNE1	ENSG00000214078	62	r2 > 0.95	0.93	TRUE
EFCAB2	ENSG00000203666	62	r2 > 0.95	0.42	FALSE
EIF2A	ENSG00000144895	62	r2 > 0.95	0.91	TRUE
EIF2B2	ENSG00000119718	62	r2 > 0.95	0.67	TRUE
NCKIPSD	ENSG00000213672	62	r2 > 0.95	0.78	TRUE
NSA2	ENSG00000164346	62	r2 > 0.95	0.92	TRUE
PAAF1	ENSG00000175575	62	r2 > 0.95	0.59	FALSE
RPL36AL	ENSG00000165502	62	r2 > 0.95	0.99	TRUE
SPATA5L1	ENSG00000171763	62	r2 > 0.95	0.53	TRUE
TRAPPC4	ENSG00000196655	62	r2 > 0.95	0.83	TRUE
ATP5G2	ENSG00000135390	61	r2 > 0.95	0.97	TRUE
LIG3	ENSG00000005156	61	r2 > 0.95	0.57	TRUE
MASTL	ENSG00000120539	61	r2 > 0.95	0.46	FALSE
MRPS10	ENSG00000048544	61	r2 > 0.95	0.81	TRUE
NDUFS5	ENSG00000168653	61	r2 > 0.95	0.99	TRUE
TRMO	ENSG00000136932	61	r2 > 0.95	0.46	FALSE
WDR6	ENSG00000178252	61	r2 > 0.95	0.93	TRUE
ASNSD1	ENSG00000138381	60	r2 > 0.95	0.81	TRUE
ATP6AP1L	ENSG00000205464	60	r2 > 0.95	0.36	FALSE
COQ5	ENSG00000110871	60	r2 > 0.95	0.79	TRUE
DSCC1	ENSG00000136982	60	r2 > 0.95	0.37	FALSE
FTSJ3	ENSG00000108592	60	r2 > 0.95	0.81	TRUE
HIBCH	ENSG00000198130	60	r2 > 0.95	0.64	FALSE
KNOP1	ENSG00000103550	60	r2 > 0.95	0.42	FALSE
PM20D1	ENSG00000162877	60	r2 > 0.95	0.22	FALSE
RPL12	ENSG00000197958	60	r2 > 0.95	0.99	FALSE
TIPIN	ENSG00000075131	60	r2 > 0.95	0.41	FALSE
DBF4B	ENSG00000161692	59	r2 > 0.95	0.45	FALSE
LARS2	ENSG00000011376	59	r2 > 0.95	0.56	TRUE
MRPL19	ENSG00000115364	59	r2 > 0.95	0.6	TRUE
MRPL43	ENSG00000055950	59	r2 > 0.95	0.85	TRUE
ORMDL1	ENSG00000128699	59	r2 > 0.95	0.81	TRUE
PYROXD1	ENSG00000121350	59	r2 > 0.95	0.5	FALSE
SETD9	ENSG00000155542	59	r2 > 0.95	0.41	FALSE
UROS	ENSG00000188690	59	r2 > 0.95	0.63	TRUE
XKR9	ENSG00000221947	59	r2 > 0.95	0.19	FALSE
AMACR	ENSG00000242110	58	r2 > 0.95	0.53	FALSE
ITPA	ENSG00000125877	58	r2 > 0.95	0.83	TRUE
MAN2C1	ENSG00000140400	58	r2 > 0.95	0.92	TRUE
RBM6	ENSG00000004534	58	r2 > 0.95	0.93	TRUE
RPS26	ENSG00000197728	58	r2 > 0.95	0.98	FALSE
RRP15	ENSG00000067533	58	r2 > 0.95	0.44	FALSE
SRR	ENSG00000167720	58	r2 > 0.95	0.43	TRUE
THEM4	ENSG00000159445	58	r2 > 0.95	0.63	FALSE
UFSP2	ENSG00000109775	58	r2 > 0.95	0.78	TRUE
WFDC3	ENSG00000124116	58	r2 > 0.95	0.26	FALSE
ABHD12	ENSG00000100997	57	r2 > 0.95	0.85	TRUE
BORCS7	ENSG00000166275	57	r2 > 0.95	0.79	FALSE
ELAC2	ENSG00000006744	57	r2 > 0.95	0.86	TRUE
MRPL34	ENSG00000130312	57	r2 > 0.95	0.89	FALSE
NARS2	ENSG00000137513	57	r2 > 0.95	0.56	TRUE
RPL9	ENSG00000163682	57	r2 > 0.95	1	FALSE
SFXN4	ENSG00000183605	57	r2 > 0.95	0.75	FALSE
FAM118A	ENSG00000100376	101	r2 > 0.9	0.62	FALSE
PILRB	ENSG00000121716	94	r2 > 0.9	0.93	FALSE
ERAP2	ENSG00000164308	92	r2 > 0.9	0.47	FALSE
ZNF266	ENSG00000174652	91	r2 > 0.9	0.72	FALSE
PPIL3	ENSG00000240344	85	r2 > 0.9	0.68	FALSE
NT5C3B	ENSG00000141698	83	r2 > 0.9	0.88	FALSE
CEP192	ENSG00000101639	82	r2 > 0.9	0.51	FALSE
DNAJC15	ENSG00000120675	82	r2 > 0.9	0.58	FALSE
GSTM3	ENSG00000134202	82	r2 > 0.9	0.77	FALSE
GBP3	ENSG00000117226	80	r2 > 0.9	0.56	FALSE
ITGB3BP	ENSG00000142856	80	r2 > 0.9	0.41	FALSE
BTN3A2	ENSG00000186470	78	r2 > 0.9	0.64	FALSE
METTL21B	ENSG00000123427	78	r2 > 0.9	0.52	FALSE
MRPL21	ENSG00000197345	78	r2 > 0.9	0.76	TRUE
SPATA20	ENSG00000006282	78	r2 > 0.9	0.87	FALSE
CHURC1	ENSG00000258289	77	r2 > 0.9	0.77	TRUE
TAPBPL	ENSG00000139192	77	r2 > 0.9	0.64	FALSE
THNSL2	ENSG00000144115	76	r2 > 0.9	0.64	FALSE
KNSTRN	ENSG00000128944	75	r2 > 0.9	0.53	FALSE
NSUN2	ENSG00000037474	74	r2 > 0.9	0.84	TRUE
TRIM4	ENSG00000146833	74	r2 > 0.9	0.69	FALSE
HSD17B12	ENSG00000149084	73	r2 > 0.9	0.68	TRUE
DDX11	ENSG00000013573	72	r2 > 0.9	0.57	FALSE
LDHC	ENSG00000166796	72	r2 > 0.9	0.16	FALSE
CPNE1	ENSG00000214078	71	r2 > 0.9	0.93	TRUE
SRR	ENSG00000167720	71	r2 > 0.9	0.43	TRUE
WBSCR27	ENSG00000165171	71	r2 > 0.9	0.39	FALSE
XRRA1	ENSG00000166435	71	r2 > 0.9	0.41	FALSE
CCDC82	ENSG00000149231	70	r2 > 0.9	0.71	FALSE
LDAH	ENSG00000118961	70	r2 > 0.9	0.49	FALSE
XRCC6BP1	ENSG00000166896	70	r2 > 0.9	0.53	FALSE
DRAM2	ENSG00000156171	69	r2 > 0.9	0.76	TRUE
GLIPR1L2	ENSG00000180481	69	r2 > 0.9	0.31	FALSE
LRRC61	ENSG00000127399	69	r2 > 0.9	0.55	FALSE
PAX8	ENSG00000125618	69	r2 > 0.9	0.35	FALSE
C11orf54	ENSG00000182919	68	r2 > 0.9	0.57	FALSE
C17orf97	ENSG00000187624	68	r2 > 0.9	0.4	FALSE
C2orf74	ENSG00000237651	68	r2 > 0.9	0.73	TRUE
FOXRED1	ENSG00000110074	68	r2 > 0.9	0.74	TRUE
PPIE	ENSG00000084072	68	r2 > 0.9	0.62	TRUE
RPS23	ENSG00000186468	68	r2 > 0.9	0.98	TRUE
TTC32	ENSG00000183891	68	r2 > 0.9	0.59	TRUE
ANAPC13	ENSG00000129055	67	r2 > 0.9	0.9	TRUE
RPL36AL	ENSG00000165502	67	r2 > 0.9	0.99	TRUE
SPSB2	ENSG00000111671	67	r2 > 0.9	0.48	FALSE
ARL16	ENSG00000214087	66	r2 > 0.9	0.85	FALSE
GPR108	ENSG00000125734	66	r2 > 0.9	0.88	TRUE
METTL18	ENSG00000171806	66	r2 > 0.9	0.49	TRUE
FTSJ3	ENSG00000108592	65	r2 > 0.9	0.81	TRUE
MRPL34	ENSG00000130312	65	r2 > 0.9	0.89	FALSE
CWF19L1	ENSG00000095485	64	r2 > 0.9	0.61	FALSE
LRRC23	ENSG00000010626	64	r2 > 0.9	0.57	FALSE
RPS26	ENSG00000197728	64	r2 > 0.9	0.98	FALSE
TSFM	ENSG00000123297	64	r2 > 0.9	0.66	TRUE
ABHD12	ENSG00000100997	63	r2 > 0.9	0.85	TRUE
ADAL	ENSG00000168803	63	r2 > 0.9	0.42	FALSE
CCBL2	ENSG00000137944	63	r2 > 0.9	0.78	FALSE
EXOSC6	ENSG00000223496	63	r2 > 0.9	0.67	FALSE
LIPT1	ENSG00000144182	63	r2 > 0.9	0.48	TRUE
NCKIPSD	ENSG00000213672	63	r2 > 0.9	0.78	TRUE
NSA2	ENSG00000164346	63	r2 > 0.9	0.92	TRUE
NUP85	ENSG00000125450	63	r2 > 0.9	0.71	TRUE
PM20D1	ENSG00000162877	63	r2 > 0.9	0.22	FALSE
RBM6	ENSG00000004534	63	r2 > 0.9	0.93	TRUE
ST7L	ENSG00000007341	63	r2 > 0.9	0.44	FALSE
STYXL1	ENSG00000127952	63	r2 > 0.9	0.68	TRUE
UROS	ENSG00000188690	63	r2 > 0.9	0.63	TRUE
WDR6	ENSG00000178252	63	r2 > 0.9	0.93	TRUE
AGA	ENSG00000038002	62	r2 > 0.9	0.62	FALSE
EFCAB2	ENSG00000203666	62	r2 > 0.9	0.42	FALSE
EIF2A	ENSG00000144895	62	r2 > 0.9	0.91	TRUE
KNOP1	ENSG00000103550	62	r2 > 0.9	0.42	FALSE
MRPL43	ENSG00000055950	62	r2 > 0.9	0.85	TRUE
PAAF1	ENSG00000175575	62	r2 > 0.9	0.59	FALSE
SPATA5L1	ENSG00000171763	62	r2 > 0.9	0.53	TRUE
TRAPPC4	ENSG00000196655	62	r2 > 0.9	0.83	TRUE
AMACR	ENSG00000242110	61	r2 > 0.9	0.53	FALSE
ASNSD1	ENSG00000138381	61	r2 > 0.9	0.81	TRUE
ATP5G2	ENSG00000135390	61	r2 > 0.9	0.97	TRUE
EIF2B2	ENSG00000119718	61	r2 > 0.9	0.67	TRUE
LIG3	ENSG00000005156	61	r2 > 0.9	0.57	TRUE
MASTL	ENSG00000120539	61	r2 > 0.9	0.46	FALSE
MRPS10	ENSG00000048544	61	r2 > 0.9	0.81	TRUE
NDUFS5	ENSG00000168653	61	r2 > 0.9	0.99	TRUE
SMIM19	ENSG00000176209	61	r2 > 0.9	0.65	FALSE
THEM4	ENSG00000159445	61	r2 > 0.9	0.63	FALSE
TRMO	ENSG00000136932	61	r2 > 0.9	0.46	FALSE
ZNF124	ENSG00000196418	61	r2 > 0.9	0.31	FALSE
ATP6AP1L	ENSG00000205464	60	r2 > 0.9	0.36	FALSE
COQ5	ENSG00000110871	60	r2 > 0.9	0.79	TRUE
DBF4B	ENSG00000161692	60	r2 > 0.9	0.45	FALSE
DSCC1	ENSG00000136982	60	r2 > 0.9	0.37	FALSE
FAHD1	ENSG00000180185	60	r2 > 0.9	0.65	TRUE
HIBCH	ENSG00000198130	60	r2 > 0.9	0.64	FALSE
MAN2B2	ENSG00000013288	60	r2 > 0.9	0.69	TRUE
RPL12	ENSG00000197958	60	r2 > 0.9	0.99	FALSE
TIPIN	ENSG00000075131	60	r2 > 0.9	0.41	FALSE
ULK4	ENSG00000168038	60	r2 > 0.9	0.35	FALSE
CAMLG	ENSG00000164615	59	r2 > 0.9	0.87	FALSE
LARS2	ENSG00000011376	59	r2 > 0.9	0.56	TRUE
FAM118A	ENSG00000100376	103	r2 > 0.8	0.62	FALSE
ERAP2	ENSG00000164308	98	r2 > 0.8	0.47	FALSE
PILRB	ENSG00000121716	95	r2 > 0.8	0.93	FALSE
ZNF266	ENSG00000174652	91	r2 > 0.8	0.72	FALSE
GSTM3	ENSG00000134202	85	r2 > 0.8	0.77	FALSE
PPIL3	ENSG00000240344	85	r2 > 0.8	0.68	FALSE
NT5C3B	ENSG00000141698	83	r2 > 0.8	0.88	FALSE
CEP192	ENSG00000101639	82	r2 > 0.8	0.51	FALSE
DNAJC15	ENSG00000120675	82	r2 > 0.8	0.58	FALSE
GBP3	ENSG00000117226	82	r2 > 0.8	0.56	FALSE
SPATA20	ENSG00000006282	81	r2 > 0.8	0.87	FALSE
ITGB3BP	ENSG00000142856	80	r2 > 0.8	0.41	FALSE
TIMM10	ENSG00000134809	80	r2 > 0.8	0.85	TRUE
BTN3A2	ENSG00000186470	78	r2 > 0.8	0.64	FALSE
METTL21B	ENSG00000123427	78	r2 > 0.8	0.52	FALSE
MRPL21	ENSG00000197345	78	r2 > 0.8	0.76	TRUE
CHURC1	ENSG00000258289	77	r2 > 0.8	0.77	TRUE
TAPBPL	ENSG00000139192	77	r2 > 0.8	0.64	FALSE
THNSL2	ENSG00000144115	76	r2 > 0.8	0.64	FALSE
FOXRED1	ENSG00000110074	75	r2 > 0.8	0.74	TRUE
KNSTRN	ENSG00000128944	75	r2 > 0.8	0.53	FALSE
SRR	ENSG00000167720	75	r2 > 0.8	0.43	TRUE
SVBP	ENSG00000177868	75	r2 > 0.8	0.69	FALSE
NSUN2	ENSG00000037474	74	r2 > 0.8	0.84	TRUE
TRIM4	ENSG00000146833	74	r2 > 0.8	0.69	FALSE
EIF2B2	ENSG00000119718	73	r2 > 0.8	0.67	TRUE
HSD17B12	ENSG00000149084	73	r2 > 0.8	0.68	TRUE
ABHD12	ENSG00000100997	72	r2 > 0.8	0.85	TRUE
CPNE1	ENSG00000214078	72	r2 > 0.8	0.93	TRUE
DDX11	ENSG00000013573	72	r2 > 0.8	0.57	FALSE
LDAH	ENSG00000118961	72	r2 > 0.8	0.49	FALSE
LDHC	ENSG00000166796	72	r2 > 0.8	0.16	FALSE
XRRA1	ENSG00000166435	72	r2 > 0.8	0.41	FALSE
ADAL	ENSG00000168803	71	r2 > 0.8	0.42	FALSE
ST7L	ENSG00000007341	71	r2 > 0.8	0.44	FALSE
WBSCR27	ENSG00000165171	71	r2 > 0.8	0.39	FALSE
ZNF589	ENSG00000164048	71	r2 > 0.8	0.59	FALSE
CCDC82	ENSG00000149231	70	r2 > 0.8	0.71	FALSE
LTBR	ENSG00000111321	70	r2 > 0.8	0.84	FALSE
STYXL1	ENSG00000127952	70	r2 > 0.8	0.68	TRUE
TTC3	ENSG00000182670	70	r2 > 0.8	0.81	FALSE
XRCC6BP1	ENSG00000166896	70	r2 > 0.8	0.53	FALSE
ANAPC13	ENSG00000129055	69	r2 > 0.8	0.9	TRUE
C17orf97	ENSG00000187624	69	r2 > 0.8	0.4	FALSE
DRAM2	ENSG00000156171	69	r2 > 0.8	0.76	TRUE
EIF5A	ENSG00000132507	69	r2 > 0.8	0.98	TRUE
GLIPR1L2	ENSG00000180481	69	r2 > 0.8	0.31	FALSE
LRRC61	ENSG00000127399	69	r2 > 0.8	0.55	FALSE
PAX8	ENSG00000125618	69	r2 > 0.8	0.35	FALSE
TTC32	ENSG00000183891	69	r2 > 0.8	0.59	TRUE
C11orf54	ENSG00000182919	68	r2 > 0.8	0.57	FALSE
C2orf74	ENSG00000237651	68	r2 > 0.8	0.73	TRUE
FTSJ3	ENSG00000108592	68	r2 > 0.8	0.81	TRUE
PPIE	ENSG00000084072	68	r2 > 0.8	0.62	TRUE
RPL36AL	ENSG00000165502	68	r2 > 0.8	0.99	TRUE
RPS23	ENSG00000186468	68	r2 > 0.8	0.98	TRUE
THEM4	ENSG00000159445	68	r2 > 0.8	0.63	FALSE
EIF2A	ENSG00000144895	67	r2 > 0.8	0.91	TRUE
METTL18	ENSG00000171806	67	r2 > 0.8	0.49	TRUE
SPSB2	ENSG00000111671	67	r2 > 0.8	0.48	FALSE
ARL16	ENSG00000214087	66	r2 > 0.8	0.85	FALSE
GPR108	ENSG00000125734	66	r2 > 0.8	0.88	TRUE
LRRC23	ENSG00000010626	66	r2 > 0.8	0.57	FALSE
TRMO	ENSG00000136932	66	r2 > 0.8	0.46	FALSE
TSFM	ENSG00000123297	66	r2 > 0.8	0.66	TRUE
CWF19L1	ENSG00000095485	65	r2 > 0.8	0.61	FALSE
DUS3L	ENSG00000141994	65	r2 > 0.8	0.73	FALSE
MRPL34	ENSG00000130312	65	r2 > 0.8	0.89	FALSE
SMIM19	ENSG00000176209	65	r2 > 0.8	0.65	FALSE
UROS	ENSG00000188690	65	r2 > 0.8	0.63	TRUE
CKAP2	ENSG00000136108	64	r2 > 0.8	0.45	FALSE
EXOSC6	ENSG00000223496	64	r2 > 0.8	0.67	FALSE
FLYWCH1	ENSG00000059122	64	r2 > 0.8	0.76	FALSE
LARS2	ENSG00000011376	64	r2 > 0.8	0.56	TRUE
NMRAL1	ENSG00000153406	64	r2 > 0.8	0.72	FALSE
PEX6	ENSG00000124587	64	r2 > 0.8	0.8	TRUE
RBM6	ENSG00000004534	64	r2 > 0.8	0.93	TRUE
RPS26	ENSG00000197728	64	r2 > 0.8	0.98	FALSE
SPATA5L1	ENSG00000171763	64	r2 > 0.8	0.53	TRUE
TRAPPC4	ENSG00000196655	64	r2 > 0.8	0.83	TRUE
ULK4	ENSG00000168038	64	r2 > 0.8	0.35	FALSE
WDR6	ENSG00000178252	64	r2 > 0.8	0.93	TRUE
CCBL2	ENSG00000137944	63	r2 > 0.8	0.78	FALSE
DSCC1	ENSG00000136982	63	r2 > 0.8	0.37	FALSE
HIBCH	ENSG00000198130	63	r2 > 0.8	0.64	FALSE
LIPT1	ENSG00000144182	63	r2 > 0.8	0.48	TRUE
MASTL	ENSG00000120539	63	r2 > 0.8	0.46	FALSE
NCKIPSD	ENSG00000213672	63	r2 > 0.8	0.78	TRUE
NSA2	ENSG00000164346	63	r2 > 0.8	0.92	TRUE
NUP85	ENSG00000125450	63	r2 > 0.8	0.71	TRUE
PM20D1	ENSG00000162877	63	r2 > 0.8	0.22	FALSE
SFXN4	ENSG00000183605	63	r2 > 0.8	0.75	FALSE
AGA	ENSG00000038002	62	r2 > 0.8	0.62	FALSE
ARHGEF19	ENSG00000142632	62	r2 > 0.8	0.48	FALSE
EFCAB2	ENSG00000203666	62	r2 > 0.8	0.42	FALSE
HAUS4	ENSG00000092036	62	r2 > 0.8	0.83	TRUE
KNOP1	ENSG00000103550	62	r2 > 0.8	0.42	FALSE
MRPL43	ENSG00000055950	62	r2 > 0.8	0.85	TRUE
PAAF1	ENSG00000175575	62	r2 > 0.8	0.59	FALSE
ZNF124	ENSG00000196418	62	r2 > 0.8	0.31	FALSE
PEX6	ENSG00000124587	114	r2 > 0.6	0.8	TRUE
FAM118A	ENSG00000100376	103	r2 > 0.6	0.62	FALSE
ERAP2	ENSG00000164308	101	r2 > 0.6	0.47	FALSE
PILRB	ENSG00000121716	95	r2 > 0.6	0.93	FALSE
ZNF266	ENSG00000174652	91	r2 > 0.6	0.72	FALSE
PPIL3	ENSG00000240344	90	r2 > 0.6	0.68	FALSE
GSTM3	ENSG00000134202	85	r2 > 0.6	0.77	FALSE
SVBP	ENSG00000177868	85	r2 > 0.6	0.69	FALSE
C17orf97	ENSG00000187624	84	r2 > 0.6	0.4	FALSE
NT5C3B	ENSG00000141698	84	r2 > 0.6	0.88	FALSE
DNAJC15	ENSG00000120675	83	r2 > 0.6	0.58	FALSE
GBP3	ENSG00000117226	83	r2 > 0.6	0.56	FALSE
METTL21B	ENSG00000123427	83	r2 > 0.6	0.52	FALSE
QRSL1	ENSG00000130348	83	r2 > 0.6	0.51	TRUE
SPATA20	ENSG00000006282	83	r2 > 0.6	0.87	FALSE
CEP192	ENSG00000101639	82	r2 > 0.6	0.51	FALSE
BTN3A2	ENSG00000186470	81	r2 > 0.6	0.64	FALSE
CHURC1	ENSG00000258289	81	r2 > 0.6	0.77	TRUE
MRPL21	ENSG00000197345	81	r2 > 0.6	0.76	TRUE
SRR	ENSG00000167720	81	r2 > 0.6	0.43	TRUE
TIMM10	ENSG00000134809	81	r2 > 0.6	0.85	TRUE
ITGB3BP	ENSG00000142856	80	r2 > 0.6	0.41	FALSE
C15orf57	ENSG00000128891	77	r2 > 0.6	0.39	TRUE
LDHC	ENSG00000166796	77	r2 > 0.6	0.16	FALSE
SETD9	ENSG00000155542	77	r2 > 0.6	0.41	FALSE
TAPBPL	ENSG00000139192	77	r2 > 0.6	0.64	FALSE
ADAL	ENSG00000168803	76	r2 > 0.6	0.42	FALSE
EIF2B2	ENSG00000119718	76	r2 > 0.6	0.67	TRUE
FTSJ3	ENSG00000108592	76	r2 > 0.6	0.81	TRUE
HSD17B12	ENSG00000149084	76	r2 > 0.6	0.68	TRUE
RPS23	ENSG00000186468	76	r2 > 0.6	0.98	TRUE
THNSL2	ENSG00000144115	76	r2 > 0.6	0.64	FALSE
FOXRED1	ENSG00000110074	75	r2 > 0.6	0.74	TRUE
KNSTRN	ENSG00000128944	75	r2 > 0.6	0.53	FALSE
NSUN2	ENSG00000037474	75	r2 > 0.6	0.84	TRUE
XRCC6BP1	ENSG00000166896	75	r2 > 0.6	0.53	FALSE
ABHD12	ENSG00000100997	74	r2 > 0.6	0.85	TRUE
CD151	ENSG00000177697	74	r2 > 0.6	0.93	FALSE
TRIM4	ENSG00000146833	74	r2 > 0.6	0.69	FALSE
WBSCR27	ENSG00000165171	74	r2 > 0.6	0.39	FALSE
CPNE1	ENSG00000214078	73	r2 > 0.6	0.93	TRUE
EIF5A	ENSG00000132507	73	r2 > 0.6	0.98	TRUE
THEM4	ENSG00000159445	73	r2 > 0.6	0.63	FALSE
DDX11	ENSG00000013573	72	r2 > 0.6	0.57	FALSE
DRAM2	ENSG00000156171	72	r2 > 0.6	0.76	TRUE
GLIPR1L2	ENSG00000180481	72	r2 > 0.6	0.31	FALSE
LDAH	ENSG00000118961	72	r2 > 0.6	0.49	FALSE
TTC3	ENSG00000182670	72	r2 > 0.6	0.81	FALSE
TTC32	ENSG00000183891	72	r2 > 0.6	0.59	TRUE
XRRA1	ENSG00000166435	72	r2 > 0.6	0.41	FALSE
ARSA	ENSG00000100299	71	r2 > 0.6	0.83	FALSE
LTBR	ENSG00000111321	71	r2 > 0.6	0.84	FALSE
ST7L	ENSG00000007341	71	r2 > 0.6	0.44	FALSE
ZNF589	ENSG00000164048	71	r2 > 0.6	0.59	FALSE
CCDC82	ENSG00000149231	70	r2 > 0.6	0.71	FALSE
LRRC61	ENSG00000127399	70	r2 > 0.6	0.55	FALSE
PPIE	ENSG00000084072	70	r2 > 0.6	0.62	TRUE
STYXL1	ENSG00000127952	70	r2 > 0.6	0.68	TRUE
ZNF124	ENSG00000196418	70	r2 > 0.6	0.31	FALSE
ANAPC13	ENSG00000129055	69	r2 > 0.6	0.9	TRUE
C11orf54	ENSG00000182919	69	r2 > 0.6	0.57	FALSE
EFCAB2	ENSG00000203666	69	r2 > 0.6	0.42	FALSE
EIF2A	ENSG00000144895	69	r2 > 0.6	0.91	TRUE
NMRK1	ENSG00000106733	69	r2 > 0.6	0.66	TRUE
PAX8	ENSG00000125618	69	r2 > 0.6	0.35	FALSE
ARL16	ENSG00000214087	68	r2 > 0.6	0.85	FALSE
C2orf74	ENSG00000237651	68	r2 > 0.6	0.73	TRUE
MGRN1	ENSG00000102858	68	r2 > 0.6	0.8	TRUE
PM20D1	ENSG00000162877	68	r2 > 0.6	0.22	FALSE
RPL36AL	ENSG00000165502	68	r2 > 0.6	0.99	TRUE
CCBL2	ENSG00000137944	67	r2 > 0.6	0.78	FALSE
CPSF1	ENSG00000071894	67	r2 > 0.6	0.89	FALSE
CRIPT	ENSG00000119878	67	r2 > 0.6	0.66	TRUE
CWF19L1	ENSG00000095485	67	r2 > 0.6	0.61	FALSE
DUS3L	ENSG00000141994	67	r2 > 0.6	0.73	FALSE
HBS1L	ENSG00000112339	67	r2 > 0.6	0.55	TRUE
METTL18	ENSG00000171806	67	r2 > 0.6	0.49	TRUE
ORMDL1	ENSG00000128699	67	r2 > 0.6	0.81	TRUE
PNMAL1	ENSG00000182013	67	r2 > 0.6	0.58	FALSE
RBM6	ENSG00000004534	67	r2 > 0.6	0.93	TRUE
SMIM19	ENSG00000176209	67	r2 > 0.6	0.65	FALSE
SPSB2	ENSG00000111671	67	r2 > 0.6	0.48	FALSE
TSFM	ENSG00000123297	67	r2 > 0.6	0.66	TRUE
ASNSD1	ENSG00000138381	66	r2 > 0.6	0.81	TRUE
CKAP2	ENSG00000136108	66	r2 > 0.6	0.45	FALSE
GPR108	ENSG00000125734	66	r2 > 0.6	0.88	TRUE
GSTM5	ENSG00000134201	66	r2 > 0.6	0.52	FALSE
LRRC23	ENSG00000010626	66	r2 > 0.6	0.57	FALSE
NMRAL1	ENSG00000153406	66	r2 > 0.6	0.72	FALSE
SAR1A	ENSG00000079332	66	r2 > 0.6	0.81	TRUE
TRMO	ENSG00000136932	66	r2 > 0.6	0.46	FALSE
UROS	ENSG00000188690	66	r2 > 0.6	0.63	TRUE
ACCS	ENSG00000110455	65	r2 > 0.6	0.65	FALSE
ALDH8A1	ENSG00000118514	65	r2 > 0.6	0.35	FALSE
ATG10	ENSG00000152348	65	r2 > 0.6	0.37	FALSE
MASTL	ENSG00000120539	65	r2 > 0.6	0.46	FALSE
MRE11A	ENSG00000020922	65	r2 > 0.6	0.53	FALSE
MRPL34	ENSG00000130312	65	r2 > 0.6	0.89	FALSE
RPS26	ENSG00000197728	65	r2 > 0.6	0.98	FALSE
SUMF1	ENSG00000144455	65	r2 > 0.6	0.52	FALSE
